# Naa80 is required for actin N-terminal acetylation and normal hearing in zebrafish

**DOI:** 10.1101/2024.03.17.585386

**Authors:** Rasmus Ree, Sheng-Jia Lin, Lars Ole Sti Dahl, Kevin Huang, Cassidy Petree, Gaurav K. Varshney, Thomas Arnesen

**Affiliations:** Department of Biomedicine, University of Bergen, Norway; NORCE Climate & Environment - NORCE Norwegian Research Centre, Bergen, Norway; Genes & Human Disease Research Program, Oklahoma Medical Research Foundation, Oklahoma City, OK, USA; Virology Unit, Faculty of Veterinary Medicine, Norwegian University of Life Sciences; Department of Surgery, Haukeland University Hospital, Norway

**Keywords:** Actin, N-terminal acetylation, zebrafish, NAA80, cytoskeleton, hearing loss

## Abstract

Actin is a key component of the cytoskeleton of eukaryotic cells and is involved in numerous cellular functions. In animal cells, actins are uniquely N-terminally processed by a dedicated enzyme machinery to generate their mature acidic and acetylated forms. The final step of this maturation process involves N-terminal acetylation, a reaction catalyzed by NAA80 in humans. In human cell lines, N-terminal acetylation of actin plays a crucial role in maintaining normal cytoskeletal dynamics and cell motility. The physiological impact of actin N-terminal acetylation remains to be defined. Here, we developed a zebrafish *naa80* knockout model and established that zNaa80 acetylates both muscle and non-muscle actins *in vivo*. Our *in vitro* investigation of purified zNaa80 unveiled a clear preference for acetylating N-termini derived from actins. Interestingly, zebrafish lacking actin N-terminal acetylation were viable and exhibited normal development, morphology and behaviour. In contrast, human individuals carrying pathogenic actin variants may present with hypotonia and hearing impairment. While zebrafish depleted for *naa80* did not display any obvious muscle defects or abnormal muscle tissue, we found that they have abnormal inner ear development such as small otoliths and impaired response to sound stimuli. In sum, we have defined that zebrafish Naa80 N-terminally acetylates actins *in vitro* and *in vivo* and that actin N-terminal acetylation is essential for normal hearing *in vivo*.
