## Supplemental Table S3 for "Naa80 is required for actin N-terminal acetylation and normal hearing in zebrafish"

### Sheet: combined_modified_peptide-annot
			Heart						Skeletal muscle						Gut
	Peptide Sequence	Modifications	naa80 13del -/-	naa80 5del/1in -/-	naa80 5del/1in -/-	naa80 13del +/-	naa80 +/+	naa80 +/+	naa80 13del -/-	naa80 13del +/-	naa80 5del/1in -/-	naa80 5del/1in -/-	naa80 +/+	naa80 +/+	naa80 13del +/-	naa80 5del/1in -/-	naa80 +/+	C: Actin	C: Actin Nt	C: N-terminal peptide	N: Start	N: End	N: Peptide Length	N: Charges	T: Modified Sequence	T: Protein	T: Prev AA	T: Next AA	T: Entry Name	T: Gene	T: Protein Description	T: Protein ID
Nt-Ac actin peptides	DEEIAALVVDNGSGMCK	Nt-Ac	NaN	NaN	NaN		25.92	26.91	NaN	24.88	NaN	NaN	24.07	21.54	NaN	NaN	NaN	Actin	Actin Nt	Nt	2	18	17	2	n[42.0106]DEEIAALVVDNGSGMC[57.0215]K	sp|Q7ZVI7|ACTB1_DANRE	M	A	ACTB1_DANRE	actba	Actin, cytoplasmic 1	Q7ZVI7
	DEEIAALVVDNGSGMCK	Nt-Ac, Met-Ox	NaN	NaN	NaN	27.15	25.97	27.32	NaN	NaN	NaN	NaN	NaN	NaN	NaN	NaN	NaN	Actin	Actin Nt	Nt	2	18	17	2	n[42.0106]DEEIAALVVDNGSGM[15.9949]C[57.0215]K	sp|Q7ZVI7|ACTB1_DANRE	M	A	ACTB1_DANRE	actba	Actin, cytoplasmic 1	Q7ZVI7
	DEEETTALVCDNGSGLVK	Nt-Ac	NaN	NaN	NaN	NaN	NaN	NaN	NaN	26.4	NaN	NaN	25.84	25.92	NaN	NaN	NaN	Actin	Actin Nt	Nt	3	20	18	NaN	n[42.0106]DEEETTALVC[57.0215]DNGSGLVK	tr|A0A8M9PXB8|A0A8M9PXB8_DANRE	C	A	A0A8M9PXB8_DANRE	zgc:86725	actin, alpha cardiac muscle 1	A0A8M9PXB8
	DDEIAALVVDNGSGMCK	Nt-Ac	NaN	NaN	22.08	26.85	26.65	27.8	NaN	25.98	NaN	NaN	25.26	23.54	NaN	NaN	NaN	Actin	Actin Nt	Nt	2	18	17	2	n[42.0106]DDEIAALVVDNGSGMC[57.0215]K	sp|Q7ZVF9|ACTB2_DANRE	M	A	ACTB2_DANRE	actbb	Actin, cytoplasmic 2	Q7ZVF9
	DDEIAALVVDNGSGMCK	Nt-Ac, Met-Ox	NaN	NaN	NaN	27.68	26.48	28.06	NaN	23.58	NaN	NaN	NaN	22.45	NaN	NaN	NaN	Actin	Actin Nt	Nt	2	18	17	2	n[42.0106]DDEIAALVVDNGSGM[15.9949]C[57.0215]K	sp|Q7ZVF9|ACTB2_DANRE	M	A	ACTB2_DANRE	actbb	Actin, cytoplasmic 2	Q7ZVF9
	DDEESTALVCDNGSGLCK	Nt-Ac	NaN	NaN	NaN	25.8	24.03	26.73	NaN	23.54	NaN	NaN	NaN	NaN	NaN	NaN	NaN	Actin	Actin Nt	Nt	3	20	18	2	n[42.0106]DDEESTALVC[57.0215]DNGSGLC[57.0215]K	tr|A0A8M1PH82|A0A8M1PH82_DANRE	C	A	A0A8M1PH82_DANRE	acta2	actin, aortic smooth muscle	A0A8M1PH82
	DDDETTALVCDNGSGLVK	Nt-Ac	NaN	NaN	NaN	29.47	28.53	29.61	NaN	25.14	NaN	NaN	24.82	25.58	NaN	NaN	NaN	Actin	Actin Nt	Nt	3	20	18	2	n[42.0106]DDDETTALVC[57.0215]DNGSGLVK	tr|A0A8M1MZL2|A0A8M1MZL2_DANRE	C	A	A0A8M1MZL2_DANRE	actc1a	actin, alpha cardiac	A0A8M1MZL2
Nt-free actin peptides	DEEIAALVVDNGSGMCK		25.73	25.45	26.48	NaN	NaN	NaN	NaN	NaN	NaN	NaN	NaN	NaN	NaN	NaN	NaN	Actin	Actin Nt	Nt	2	18	17	NaN	DEEIAALVVDNGSGMC[57.0215]K	sp|Q7ZVI7|ACTB1_DANRE	M	A	ACTB1_DANRE	actba	Actin, cytoplasmic 1	Q7ZVI7
	DEEIAALVVDNGSGMCK	Met-Ox	25.9	25.72	25.62	NaN	NaN	NaN	25.11	NaN	NaN	NaN	NaN	NaN	NaN	NaN	NaN	Actin	Actin Nt	Nt	2	18	17	NaN	DEEIAALVVDNGSGM[15.9949]C[57.0215]K	sp|Q7ZVI7|ACTB1_DANRE	M	A	ACTB1_DANRE	actba	Actin, cytoplasmic 1	Q7ZVI7
	DEEETTALVCDNGSGLVK		NaN	NaN	NaN	NaN	NaN	NaN	25.01	NaN	NaN	24.81	NaN	NaN	NaN	NaN	NaN	Actin	Actin Nt	Nt	3	20	18	2	DEEETTALVC[57.0215]DNGSGLVK	tr|A0A8M9PXB8|A0A8M9PXB8_DANRE	C	A	A0A8M9PXB8_DANRE	zgc:86725	actin, alpha cardiac muscle 1	A0A8M9PXB8
	DDEIAALVVDNGSGMCK		26.43	26.55	27.58	NaN	NaN	NaN	26.94	NaN	25.07	26.86	NaN	NaN	NaN	NaN	NaN	Actin	Actin Nt	Nt	2	18	17	NaN	DDEIAALVVDNGSGMC[57.0215]K	sp|Q7ZVF9|ACTB2_DANRE	M	A	ACTB2_DANRE	actbb	Actin, cytoplasmic 2	Q7ZVF9
	DDEIAALVVDNGSGMCK	Met-Ox	27.08	26.95	26.55	NaN	NaN	NaN	NaN	NaN	NaN	NaN	NaN	NaN	NaN	NaN	NaN	Actin	Actin Nt	Nt	2	18	17	NaN	DDEIAALVVDNGSGM[15.9949]C[57.0215]K	sp|Q7ZVF9|ACTB2_DANRE	M	A	ACTB2_DANRE	actbb	Actin, cytoplasmic 2	Q7ZVF9
	DDEESTALVCDNGSGLCK		NaN	23.23	23.73	NaN	NaN	NaN	NaN	NaN	NaN	NaN	NaN	NaN	NaN	NaN	NaN	Actin	Actin Nt	Nt	3	20	18	2	DDEESTALVC[57.0215]DNGSGLC[57.0215]K	tr|A0A8M1PH82|A0A8M1PH82_DANRE	C	A	A0A8M1PH82_DANRE	acta2	actin, aortic smooth muscle	A0A8M1PH82
	DDDETTALVCDNGSGLVK		29.68	29.65	29.63	NaN	NaN	NaN	23.9	NaN	24.87	25.39	NaN	NaN	NaN	NaN	NaN	Actin	Actin Nt	Nt	3	20	18	NaN	DDDETTALVC[57.0215]DNGSGLVK	tr|A0A8M1MZL2|A0A8M1MZL2_DANRE	C	A	A0A8M1MZL2_DANRE	actc1a	actin, alpha cardiac	A0A8M1MZL2
